# Two Types of Cinnamoyl-CoA Reductase Function Divergently in Tissue Lignification, Phenylpropanoids Flux Control, and Inter-pathway Cross-talk with Glucosinolates as Revealed in *Brassica napus*

**DOI:** 10.1101/2021.03.01.433400

**Authors:** Nengwen Yin, Bo Li, Xue Liu, Ying Liang, Jianping Lian, Yufei Xue, Cunmin Qu, Kun Lu, Lijuan Wei, Rui Wang, Jiana Li, Yourong Chai

## Abstract

Cinnamoyl-CoA reductase (CCR) is the entry point of lignin pathway and a crucial locus in dissection and manipulation of associated traits, but its functional dissection in Brassicaceae plants is largely lagged behind though *Arabidopsis thaliana CCR1* has been characterized to certain extent. Here, 16 *CCR* genes are identified from *Brassica napus* and its parental species *B. rapa* and *B. oleracea*. Brassicaceae *CCR* genes are divided into *CCR1* subfamily and *CCR2* subfamily with divergent organ-specificity, yellow-seed trait participation and stresses responsiveness. *CCR1* is preferential in G- and H-lignins biosynthesis and vascular development, while *CCR2* has a deviation to S-lignin biosynthesis and interfascicular fiber development. *CCR1* has stronger effects on lignification-related development, lodging resistance, phenylpropanoid flux control and seed coat pigmentation, whereas *CCR2* controls sinapates levels. *CCR1* upregulation could delay bolting and flowering time, while *CCR2* upregulation weakens vascular system in leaf due to suppressed G lignin accumulation. Besides, *CCR1* and *CCR2* are deeply but almost oppositely linked with glucosinolates metabolism through inter-pathway crosstalk. Strangely, upregulation of both *CCR1* and *CCR2* could not enhance resistance to UV-B and *S. sclerotiorum* though *CCR2* is sharply induced by them. These results provide systemic dissection on *Brassica CCR*s and *CCR1*-*CCR2* divergence in Brassicaceae.

**Highlight:** Brassicaceae contains two types of Cinnamoyl-CoA reductase. As revealed in *Brassica napus*, they are divergently involved in lignin monomer biosynthesis, tissue lignification, phenylpropanoid flux control, and inter-pathway crosstalk with glucosinolates.
