## Supplementary material for "Two Types of Cinnamoyl-CoA Reductase Function Divergently in Tissue Lignification, Phenylpropanoids Flux Control, and Inter-pathway Cross-talk with Glucosinolates as Revealed in *Brassica napus*": Supplymentary Tables-20210413

### Sheet: Table S1
Table S1. Identity parameters of CCR1-subfamily and CCR2-subfamily genes from B. napus and its parental species B. oleracea and B. rapa.
Cloned gene/alleles	Cloned cDNA (bp, accession No.)	Cloned gDNA (bp, accession No.)	Cloned protein (aa)	NCBI annotated locus	NCBI annotated reference RNA (bp, accession No.)	NCBI annotated reference protein (aa, accession No.)	NCBI chromosome region of annotated reference RNA (bp, region)	Genoscope annotated gene ID	BRAD annotated gene ID
BnCCR1-1	1355, MW246856	3659, MW246846	343	LOC106396237	1362, XM_013836581.2	343, XP_013692035.1	3712, C5: 12195360-12199071	BnaC05g12180D	ZS11C05G013420
BoCCR1-1	1346, MW246863	3888, MW246853	343	LOC106295555	1391, XM_013731486.1	343, XP_013586940.1	3651, C5: 7629255-7632905	Bol038185	BolC05g013600.2J
BoCCR1-1’	1355, MW246867	?	343
BnCCR1-3	1349, MW246858	3128, MW246848	341	LOC106346798	1377, X1, XM_013786231.2	341, X1, XP_013641685.1	8502, A6: 8313409-8321910	BnaA06g10620D	ZS11A06G011250
BnCCR1-3’	1353, MW246859	3119, MW246849	341		1015, X2, XM_022687204.1	301, X2, XP_022542925.1	7256, A6: 8313396-8320651
BrCCR1-1	1349, MW246861	3109, MW246851	341	LOC103872395	1394, XM_009150789.3	341, XP_009149037.1	3166, A6: 6464613-6467778	Bra026090	BraA06g011990.3C
BnCCR1-2	1312, MW246857	2856, MW246847	340	LOC106414831	1324, XM_013855417.2	340, XP_013710871.1	2923, C8: 40747180-40744258	BnaC08g38580D	ZS11C08G054840
BnCCR1-2’	1307, MW246866	?	340
BoCCR1-2	1312, MW246864	2840, MW246854	340	LOC106311455	1344, XM_013748642.1	340, XP_013604096.1	2943, C8: 37260041-37257099	Bol009845	BolC08g052190.2J
BoCCR1-2’	1312, MW246865	2907, MW246855	340
BnCCR1-4	1321, MW246860	2852, MW246850	343	LOC106367088	1337, X1, XM_013806787.2	343, XP_013662241.1	2841, A9: 41469851-41467011	BnaA09g56490D	ZS11C08G054840
					1204, X2, XR_001273784.2		2608, A9: 41469850-41467243
BrCCR1-2	1321, MW246862	2899, MW246852	343	LOC103842872	1358, X8, XM_009119540.2	343, XP_009117788.1	2894, A9: 41427731-41424838	Bra026737	BraA09g058440.3C
BrCCR1-2’	1288, MW246868	?	343		2418, X7, XM_033278780.1	680, XP_033134671.1	8144, A9: 41432981-41424838
BnCCR2-2	1311, HM805076	2045, HM805075	331	LOC106429710	1311, NM_001315585.1	331, NP_001302514.1	2045, A2: 20621100-20619056	BnaA02g36250D	ZS11A02G025410
BrCCR2-2	1311, HM805087	2046, HM805086	331	LOC103853214	2505, XM_009130141.3	331, XP_009128389.1	3239, A2: 15362388-15359150	Bra008438	BraA02g025540.3C
BnCCR2-4	1311, HM805080	2041, HM805079	331	LOC106381558	1311, NM_001316283.1	331, NP_001303212.1	2062, C2: 49715516-49713455	BnaC02g46610D	ZS11C02G038110
BoCCR2-2	1311, HM805094	2051, HM805093	331	LOC106327709	1325, XM_013765944.1	331, XP_013621398.1	2074, C2: 26994044-26991971	Bol040538	BolC02g035790.2J
BnCCR2-1	1311, HM805074	2151, HM805073	332	LOC106354822	1266, XM_013794863.2	332, XP_013650317.1	2101, C6: 45257566-45255466	BnaA07g35280D	ZS11A07G042190
BrCCR2-1A	1295, HM805083	2129, HM805082	332	LOC103832452	2101, XM_009108465.3	332, XP_009106713.1	2936, A7: 28521553-28518618	Bra035150	BraA07g042720.3C
BrCCR2-1B	1303, HM805085	2143, HM805084	332
BnCCR2-3	1299, HM805078	2139, HM805077	332	LOC106430708	1299, NM_001316277.1	332, NP_001303206.1	2139, C6: 44956176-44954038	BnaC06g40190D	ZS11C06G053550
BoCCR2-1A	1299, HM805090	2147, HM805089	332	LOC106296937	1303, XM_013733200.1	282, XP_013588654.1	2143, C6: 39541341-39539199	Bol038571	BolC06g050670.2J
BoCCR2-1B	1298, HM805092	2138, HM805091	332
BnCCR2-5pse		1376, HM805081					1393, A7: 15799463-15800855
BrCCR2-3pse		1392, HM805088					2749, A7: 19928121-19930869
BnCCR2-6pse		2398, HQ402562					2398, scaffold1598: 164212-161815
							2097, C6: 28253127-28255223
BoCCR2-3pse		1838, HM805095					1836, C6: 24653170-24653170
1. The NCBI B. napus genome is assembly Bra_napus_v2.0 of cultivar ZS11 (Zhongshuang 11), NCBI B. oleracea genome is assembly BOL of var. oleracea cultivar TO1000, and NCBI B. rapa genome is assembly CAAS_Brap_v3.01 of subsp. pekinensis cultivar Chiifu-401-42.
2. Genoscope genomes for B. napus, B. oleracea and B. rapa are from cultivar Darmor, var. capitate line 02-12 (BOL11 or JZSv1) and subsp. pekinensis cultivar Chiifu-401-42 (Brapa15) respectively.
3. BRAD genomes for B. napus, B. oleracea and B. rapa are from cultivar ZS11 (BnaZS11), var. capitate line 02-12 (BOL20 or JZSv2) and subsp. pekinensis cultivar Chiifu-401-42 (Brapa30) respectively.
4. “?” means the gDNA sequence of this allele has not been cloned out because of suppression by biased PCR amplification of another allele since they share the same primer pair.
5. Pair-genes from B. napus and its parental species are arranged together between two solid lines.

### Sheet: Table S2
Table S2. cDNA and gDNA basic parameters of Brassica CCR1 and CCR2 subfamily genes cloned in this study.
Gene name	Gene/cDNA length (bp)	5’UTR/ORF-CDS/3UTR length (bp)	Intron length and position (bp)				G+C content (%)
			Intron 1	Intron 2	Intron 3	Intron 4	ORF	Noncoding regions
BnCCR1-1	3659/1355	59/1032/264	97	426	109	1672	51.74	29.5
			193-289	445-870	1057-1165	1519-3190
BnCCR1-2	2856/1312	66/1023/223	112	349	255	829	50.54	29.41
			200-311	467-815	1001-1255	1609-2437
BnCCR1-2'	?/1307	61/1023/239					50.73	33.33
BnCCR1-3	3128/1349	59/1026/264	99	423	112	1145	51.36	28.83
			193-291	447-869	1056-1167	1521-2665
BnCCR1-3'	3119/1353	63/1026/264	112	349	254	829	51.66	29.97
			200-311	467-815	1002-1255	1609-2437
BnCCR1-4	2852/1321	64/1032/225	114	405	241	771	51.94	29.29
			198-311	467-871	1058-1298	1652-2422
BoCCR1-1	3888/1346	59/1032/255	95	421	110	1917	51.65	28.78
			193-286	442-862	1049-1158	1512-3428
BoCCR1-1'	?/1355	59/1032/288					51.74	28.82
BoCCR1-2	2840/1312	66/1023/223	111	348	254	816	50.44	29.33
			200-310	466-813	1000-1253	1606-2421
BoCCR1-2'	2907/1312	66/1023/223	111	401	258	824	50.64	35.29
			342-419	606-752	1106-1614
BrCCR1-1	3109/1349	59/1026/264	99	403	112	1146	51.17	28.85
			193-291	447-849	1036-1147	1501-2646
BrCCR1-2	2899/1321	64/1032/225	114	377	241	847	51.65	29.41
			198-311	467-843	1030-1270	1624-2469
BrCCR1-2'	?/1288	91/1032/183					51.94	33.58
BnCCR2-1	2151/1311	71/999/241	86	166	588		52.4	26.4
			345-430	617-782	1136-1723
BnCCR2-2	2045/1311	68/996/247	78	147	509		52.8	32
			342-419	606-752	1106-1614
BnCCR2-3	2139/1299	70/999/230	86	161	594		52	27.6
			344-429	616-776	1130-1722
BnCCR2-4	2041/1311	68/996/247	78	144	508		53.2	33.6
			342-419	606-749	1103-1610
BoCCR2-1A	2147/1299	70/999/230	100	159	589		52.8	27.2
			344-443	630-788	1142-1730
BoCCR2-2	2051/1311	68/996/247	78	145	517		52.4	32.8
			342-419	606-750	1104-1620
BoCCR2-1B	2138/1298	69/999/230	86	161	594		52.4	27.6
			343-428	615-775	1129-1721
BrCCR2-1A	2129/1295	63/999/233	86	166	582		52.8	26
			337-422	609-774	1128-1709
BrCCR2-2	2046/1311	68/996/247	78	147	510		52.8	32
			342-419	606-752	1106-1615
BrCCR2-1B	2143/1303	71/999/233	86	166	588		52.4	26.4
			345-430	617-782	1136-1723
BnCCR2-3pse	1838/0							37.6
BnCCR2-5pse	1376/0							38.4
BnCCR2-6pse	2398/0							36.2
BrCCR2-3pse	1392/0							38.4

### Sheet: Table S3
Table S3. Basic parameters and important features of Brassica CCR1 and CCR2 proteins.
Protein names	Amino acids (aa)	MW (KDa)	PI	Conserved domain (NCBI CDD)		Subcellular localization (pSORT, http://psort.ims.u-tokyo.ac.jp/)	Transmembrane helices	Phosphorylation sites
				Name	Position
BnCCR1-1	343	37.55	5.8	FR_SDR_e	V13-F300	Cytoplasm	K11-V27, G180-F205	9, 7, 5 for S, T, Y
				PLN02214	M1-V343		T12-E32, G180-L204
BnCCR1-2	340	37.16	5.41	FR_SDR_e	V13-F300	Cytoplasm	G9-V27, V181-F205,	6, 7, 4 for S, T, Y
				PLN02214	M1-V340		Y218-Y239, T12-E32, G180-L204, A224-A251
BnCCR1-2'	340	37.22	5.53	FR_SDR_e	V13-F300	Cytoplasm	G9-V27, V181-F205,	6, 7, 4 for S, T, Y
				PLN02214	M1-V340		Y218-Y239, T12-E32, G180-L204, A224-A251
BnCCR1-3	341	37.33	5.8	FR_SDR_e	V13-F300	Cytoplasm	K11-V27, G180-F205	7, 7, 5 for S, T, Y
				PLN02214	M1-V341		T12-E32, G180-L204
BnCCR1-3'	341	37.26	5.79	FR_SDR_e	V13-F300	Cytoplasm	K11-V27, V181-F205	7, 7, 5 for S, T, Y
				PLN02214	M1-V341		T12-E32, G180-L204
BnCCR1-4	343	37.56	5.42	FR_SDR_e	V13-F300	Cytoplasm	G9-V27, V181-F205,	8, 8, 4 for S, T, Y
				PLN02214	M1-V322		T12-E32, G180-L204
BoCCR1-1	343	37.55	5.96	FR_SDR_e	V13-F300	Cytoplasm	K11-V27, G180-F205	9, 7, 5 for S, T, Y
				PLN02214	M1-V343		T12-E32, G180-L204
BoCCR1-1'	343	37.55	5.8	FR_SDR_e	V13-F300	Cytoplasm	K11-V27, G180-F205	9, 7, 5 for S, T, Y
				PLN02214	M1-V343		T12-E32, G180-L204
BoCCR1-2	340	37.22	5.53	FR_SDR_e	V13-F300	Cytoplasm	G9-V27, V181-F205,	6, 7, 4 for S, T, Y
				PLN02214	M1-V340		T12-E32, G180-L204
BoCCR1-2'	340	37.22	5.53	FR_SDR_e	V13-F300	Cytoplasm	G9-V27, V181-F205,	6, 7, 4 for S, T, Y
				PLN02214	M1-V340		T12-E32, G180-L204
BrCCR1-1	341	37.36	5.65	FR_SDR_e	V13-F300	Cytoplasm	K11-V27, G180-F205	8, 7, 5 for S, T, Y
				PLN02214	M1-V341		T12-E32, G180-L204
BrCCR1-2	343	37.56	5.42	FR_SDR_e	V13-F300	Cytoplasm	G9-V27, V181-F205,	8, 8, 4 for S, T, Y
				PLN02214	M1-V322
BrCCR1-2'	343	37.52	5.53	FR_SDR_e	V13-F300	Cytoplasm	G9-V27, V181-F205,	8, 8, 4 for S, T, Y
				PLN02214	M1-V322		T12-E32, G180-L204
BnCCR2-1	332	36.52	6.49	PLN02662	P2-L317	Cytoplasm	L7-L26	8, 7, 4 for S, T, Y
				PLN02214	M1-V328
BnCCR2-2	331	36.51	6.78	PLN02662	P2-L317	Cytoplasm	L7-L26	7, 7, 3 for S, T, Y
				PLN02214	M1-S331
BnCCR2-3	332	36.49	6.77	PLN02662	D4-L317	Cytoplasm	L7-L26	7, 7, 4 for S, T, Y
				PLN02214	M1-V328
BnCCR2-4	331	36.41	6.73	PLN02662	P2-L317	Cytoplasm	L7-L26	8, 6, 3 for S, T, Y
				PLN02214	M1-S331
BoCCR2-1A	332	36.57	6.28	PLN02662	P2-R318	Cytoplasm	L7-L26	7, 7, 4 for S, T, Y
				PLN02214	M1-Q321
BoCCR2-2	331	36.41	6.73	PLN02662	P2-L317	Cytoplasm	L7-L26	8, 6, 3 for S, T, Y
				PLN02214	M1-S331
BoCCR2-1B	332	36.49	6.77	PLN02662	D4-L317	Cytoplasm	L7-L26	7, 7, 4 for S, T, Y
				PLN02214	M1-V328
BrCCR2-1A	332	36.49	6.2	PLN02662	P2-L317	Cytoplasm	L7-L26	7, 7, 4 for S, T, Y
				PLN02214	M1-V328
BrCCR2-2	331	36.51	6.78	PLN02662	P2-L317	Cytoplasm	L7-L26	7, 7, 3 for S, T, Y
				PLN02214	M1-S331
BrCCR2-1B	332	36.52	6.49	PLN02662	P2-L317	Cytoplasm	L7-L26	8, 7, 4 for S, T, Y
				PLN02214	M1-V328

### Sheet: Table S4
Table S4. Contents of major soluble secondary metabolites differentially accumulated in stems and leaves of ox1-5 and ox2-16 compared with WT as revealed by UPLC-HESI-MS/MS.
No.	RT (min)	Accurate mass [M-H]- m/z	MS2 [M-H]-m/z	Accumulation in stems (µg/g DW)				Fold change in stems			Accumulation in leaves (µg/g DW)				Fold change in leaves			Compound name
				WT	ox1-5	ox2-16		ox1-5 / WT	ox2-16 / WT		WT	ox1-5	ox2-16		ox1-5 / WT	ox2-16 / WT
Common phenylpropanoid pathway
1	11.17	353.088	191	102.18 ± 31.09	363.47 ± 67.94	236.93 ± 55.62		3.56	2.32		118.77 ± 36.84	127.22 ± 79.19	88.35 ± 36.72		1.06	0.73		3-O-caffeoylquinic acid
2	12.35	335.077	179, 161, 135	4.33 ± 0.86	3.8 ± 0.75	2.44 ± 0.55		0.88	0.56		9.31 ± 1.65	3.23 ± 0.11	3.52 ± 0.55		0.35	0.38		5-O-caffeoylshikimic acid
3	13.23	163.039	120, 119	0.26 ± 0.07	0.22 ± 0.08	0.37 ± 0.08		0.48	0.81		ND	ND	ND		ND	ND		p-coumaric acid
Lignin pathway and its derivative pathways
4	11.04	341.088		0.29 ± 0.04	0.36 ± 0.12	0.5 ± 0.13		1.26	1.76		284.9 ± 369.08	8.96 ± 5.8	12.82 ± 7.71		0.07	0.07		caffeic acid hexoside
5	11.9	385.114	338, 223, 205, 190, 164	79.61 ± 18.73	69.71 ± 13.39	255.55 ± 34		0.84	2.26		140.25 ± 35.52	53.33 ± 8.12	54.18 ± 15.22		0.38	0.39		sinapoyl glucose
6	13.26	385.114	325, 367, 349, 223, 175, 113, 91	23.34 ± 51.12	50 ± 13.93	29.21 ± 2.87		2.14	1.25		83.4 ± 17.14	86.23 ± 21.26	53.31 ± 10.19		1.03	0.64		sinapoylhexose
7	13.73	223.061	208, 193	36.57 ± 15.16	93.09 ± 17.45	137.06 ± 14.85		2.52	3.72		21.59 ± 2.62	1442.74 ± 94.67	2163.1 ± 462.51		65.35	97.81		sinapic acid
8	13.73	339.072	223, 164, 133	23.78 ± 4.73	58.65 ± 11	85.85 ± 11.1		2.48	3.63		11.2 ± 1.65	852.99 ± 141.34	1252.45 ± 250.15		76.04	111.71		sinapoyl malate
9	13.8	193.05	178, 149, 134	4.49 ± 1.37	34.7 ± 2.05	49.24 ± 2.1		7.59	10.83		26.02 ± 0.91	2445.65 ± 538.41	1150.86 ± 248.79		94.9	44.64		ferulic acid
10	13.8	309.062	193, 134	2.31 ± 0.47	18.84 ± 1.94	26.85 ± 0.48		8.22	11.7		8.93 ± 0.74	1307.41 ± 110.01	606.21 ± 64.19		146.54	67.85		feruloyl malate
11	14.4	147.044		0.32 ± 0.11	0.4 ± 0.09	0.3 ± 0.08		1.27	0.96		ND	ND	ND		ND	ND		p-coumaraldehyde
12	14.8	177.055		1.08 ± 0.09	1.06 ± 0.27	1.26 ± 0.08		0.97	1.16		ND	ND	ND		ND	ND		coniferaldehyde
13	14.85	591.17	367, 352, 223, 205, 164	5.08 ± 1.1	7.74 ± 2.47	14.45 ± 0.61		1.52	2.84		6.11 ± 1.4	6.34 ± 1.37	5.32 ± 1.57		1.04	0.87		1,2-disinapoylglucoside
Flavonoid pathway
14	10.55	771.197	446, 429, 285, 284, 283, 255	6.48 ± 1.86	2.53 ± 0.64	8.63 ± 0.96		0.39	1.34		21.76 ± 6.42	216.43 ± 48.95	136.36 ± 23.87		10.02	6.32		km-3-O-sophoroside-7-O-glucoside
15	11.49	609.147	447, 301	2.6 ± 0.28	1.55 ± 0.17	3.22 ± 0.4		0.6	1.24		39.06 ± 5.04	40.41 ± 1.91	14.58 ± 1.93		1.04	0.37		rutin
16	11.54	801.21	639, 477, 315	47.1 ± 10.22	1.5 ± 0.28	15.9 ± 4.63		0.03	0.34		55.45 ± 9.87	41.12 ± 6.97	127.54 ± 10.64		0.75	2.32		is-3-sophoroside-7-glucoside
17	11.56	977.257	815, 609, 284	7.84 ± 0.9	1.33 ± 0.37	4.67 ± 1.03		0.17	0.59		133.98 ± 15.12	140.58 ± 19.72	134.56 ± 17.28		1.05	1		km-3-O-sinapoylsophoroside-7-O-glucoside
18	11.6	639.157	477, 315, 311	15.59 ± 3.67	14.39 ± 1.7	16.72 ± 2.98		0.94	1.08		642.65 ± 140.9	116.2 ± 18.1	89.39 ± 8.98		0.18	0.14		is-3-O-glucoside-7-O-glucoside
19	12.39	625.141	463, 300	11.57 ± 2.48	3.85 ± 0.7	8.78 ± 1.49		0.33	0.76		1.29 ± 0.18	1.86 ± 0.38	2.51 ± 0.33		1.44	1.94		qn-3-O-sophoroside
20	12.8	609.159	489, 447, 285	ND	ND	ND		ND	ND		5.02 ± 1.29	19.52 ± 7.17	16.05 ± 2.52		3.88	3.19		km-3-O-glucoside-7-O-glucoside
21	13.33	463.089	301, 300, 271	2.32 ± 0.56	1.63 ± 0.23	1.78 ± 0.11		0.7	0.77		0.95 ± 0.07	0.81 ± 0.04	0.8 ± 0.03		0.85	0.84		qn-3-O-glucoside
22	13.78	447.093	357	0.2 ± 0.04	0.12 ± 0.01	0.24 ± 0.01		0.58	1.18		3.02 ± 0.18	3.17 ± 0.39	2.25 ± 0.17		1.05	0.75		km-3-O-glucoside
23	13.97	477.104	315, 314, 299, 285	6.24 ± 2.07	4.43 ± 0.52	4.06 ± 0.68		0.71	0.65		4.97 ± 0.9	1.63 ± 0.22	2.39 ± 0.17		0.33	0.48		is-3-O-glucoside
Glucosinolate pathway
24	2.4	388.038	341, 259, 195, 97, 75	1.34 ± 0.74	329.99 ± 77.46	2.34 ± 1.23		247.03	1.75		16.5 ± 1.51	160.13 ± 14.78	ND		9.71	nd in ox2-16		2(R)-2-Hydroxy-3-butenyl glucosinolate
25	3.02	403.056		0.79 ± 0.21	72.02 ± 31.84	0.34 ± 0.03		90.76	0.43		9.11 ± 1.89	47.31 ± 2.66	ND		5.2	nd in ox2-16		3-O-(3,6-Anhydro-α-D-galactopyranosyl)-D-galactose 4-O-sulfate
26	3.02	402.053	332, 259, 195, 97, 75	4.31 ± 0.53	549.34 ± 34.6	6.08 ± 0.16		127.98	1.41		89.19 ± 3.06	685.11 ± 53.07	0.94 ± 0.16		7.83	0.011		1-S-[(3S)-3-Hydroxy-N-(sulfooxy)-5-hexenimidoyl]-1-thio-beta-D-glucopyranose
27	3.58	372.042	259, 195, 97, 75	0.55 ± 0.04	143.64 ± 8.41	4.37 ± 2.43		261.63	7.96		156.8 ± 83.72	714.19 ± 44.55	1.92 ± 0.17		4.56	0.012		3-butenylglucosinolate
28	5.12	402.053	322, 259, 195, 160, 97, 75	ND	35.97 ± 6.6	0.29 ± 0.06		nd in WT	nd in WT		10.11 ± 1.9	22.82 ± 2.36	ND		2.26	nd in ox2-16		1-S-[(3S)-3-Hydroxy-N-(sulfooxy)-5-hexenimidoyl]-1-thio-beta-D-glucopyranose
29	5.27	374.058	294, 259, 195, 97, 75	0.24 ± 0	46.89 ± 16.72	30.22 ± 38.53		195.4	125.92		150.69 ± 53.74	248.33 ± 40.3	51.49 ± 17.89		1.65	0.342		isobutyl glucosinolate
30	7.3	386.058	306, 259, 195, 144, 97, 75	0.42 ± 0.03	567.14 ± 36.9	3.63 ± 0.11		1364.76	8.62		383.07 ± 39.24	1648.68 ± 204.91	2 ± 0.11		4.3	0.005		4-pentenyl glucosinolate
31	7.64	386.058	306, 259, 195, 144, 97	0.5 ± 0.01	852.13 ± 66.09	5.75 ± 0.24		1701.02	11.47		646.84 ± 53.52	3162 ± 138.45	2.49 ± 0.16		4.9	0.004		4-pentenyl glucosinolate
32	9.39	420.046	259, 195, 178, 97,75	ND	14.96 ± 1.45	ND		nd in WT	ND		ND	ND	ND		ND	ND		4-methylthiobutyl glucosinolate
33	10.7	447.054	205, 97, 96, 85, 80, 75	160.15 ± 2.26	293.67 ± 82.58	259.98 ± 128.6		1.83	1.62		49.87 ± 3.79	60.34 ± 25.64	64.46 ± 17.24		1.21	1.3		indolylmethyl glucosinolate
34	10.83	438.053	358, 259, 196, 97, 75	52.07 ± 58.79	98.03 ± 17.53	41.76 ± 2.66		1.88	0.8		27.36 ± 4.84	59.61 ± 13.6	8.76 ± 1.7		2.18	0.32		2(R)-Hydroxy-2-phenylethyl glucosinolate
35	10.85	450.057	386, 259, 192, 97, 75	2.9 ± 1.84	16.83 ± 7.83	1.16 ± 0.63		5.8	0.4		0.27 ± 0.04	1.17 ± 0.17	0.67 ± 0.23		4.31	2.46		5-methylsulfinylpentyl glucosinolate
36	11.63	422.057	385, 306, 277, 205, 146, 97, 75	206.72 ± 24.85	209.7 ± 33.84	71.11 ± 0.63		1.01	0.34		38.16 ± 11.35	168.77 ± 28.4	4.13 ± 0.24		4.42	0.11		2-phenylethyl glucosinolate
37	11.64	434.061	392, 323, 275, 259, 97, 75	26.54 ± 4.33	319.26 ± 30.44	11.13 ± 0.28		12.06	0.42		0.68 ± 0	2.15 ± 0.09	ND		3.17	ND		5-methylthiopentyl glucosinolate
38	11.98	477.064	275, 259, 235, 97, 96, 80, 75	200.66 ± 11.1	312.99 ± 14.36	233.13 ± 168.92		1.56	1.16		86.62 ± 28.53	88.74 ± 20.73	125.81 ± 14.28		1.02	1.45		4-methoxy-3-indolylmethyl glucosinolate
39	12.94	448.077	296, 259, 128, 97, 75	ND	13.26 ± 2.85	ND		nd in WT	ND		ND	ND	ND		ND	ND		6-methylthiohexyl glucosinolate
RT, retention time; ND, not detected; km, kaempferol; qn, quercetin; is, isorhamnetin; GSL, glucosinolate.

### Sheet: Table S5
Table S5. Contents of major soluble secondary metabolites differentially accumulated in 30DAP seeds of ox1-5 and ox2-16 compared with WT as revealed by UPLC-HESI-MS/MS.
No.	RT(min)	Accurate mass [M-H]- m/z	MS2 [M-H]-m/z	Fold change			Accumulation in 30DAP seeds (µg/gDW)			Compound name
				ox1-5/WT	ox2-16/WT		WT	ox1-5	ox2-16
Lignin pathway and its derivative pathways
1	13.19	355.104	193, 175, 160	1.991	2.627		35.01 ± 0.35	70.78 ± 6.3	91.99 ± 25	ferulic acid hexoside
2	13.59	385.114		0.5	0.533		2453.22 ± 222.51	1225.92 ± 91.54	1307.87 ± 321	sinapoyl glucose
3	14.45	431.191	385, 223, 205, 153	1.056	1.539		222.7 ± 10.99	235.26 ± 5.66	342.83 ± 24.46	putative hydroxycinnamic acide derivative
4	14.99	385.113	338, 223, 208, 164	2.412	2.546		4 ± 0.88	9.64 ± 2.09	10.17 ± 5.01	sinapic acid acyl-b-D-glucoside
5	16.66	341.088		1.925	3.298		85.3 ± 6.28	164.19 ± 15.78	281.3 ± 32.29	caffeic acid hexoside
6	19.7	223.061	208, 193	6.229	6.28		10.77 ± 0.84	67.08 ± 6.82	67.63 ± 5.43	sinapic acid
7	24.84	753.223	529, 289, 223, 205, 190, 164	3.926	2.796		66.82 ± 8.62	262.3 ± 17.42	186.82 ± 10.77	disinapoylgentiobiose
8	26.02	757.233	561, 337, 223, 205, 190, 165	0.556	0.681		123.5 ± 11.97	68.65 ± 8.31	84.07 ± 3.78	putative hydroxycinnamic acide derivative-3
9	26.63	591.17	367, 352, 223, 205, 164	0.197	0.21		4060.88 ± 365.94	798.35 ± 28.38	849.2 ± 166.32	1,2-disinapoylglucoside
Flavonoid pathway
10	7.2	594.139		0.269	0.751		1.79 ± 0.26	0.48 ± 0.13	1.34 ± 0.13	cyanidin 3-O-(6-O-(E)-4-coumaroyl-β-D-glucoside)
11	9.8	771.197	446, 429, 285, 284, 283, 255	0.327	0.689		32.72 ± 0.3	10.78 ± 0.64	22.55 ± 4.65	km-3-O-sophoroside-7-O-glucoside
12	12	719.112	639, 403, 315	0.551	1.127		2.29 ± 0.15	1.26 ± 1.04	2.59 ± 0.21	is-3-O-diglucoside-sulfate
13	13.01	577.134	425, 407, 289, 245, 125	0.015	0.688		102.08 ± 3.69	1.49 ± 0.6	70.24 ± 10.75	procyanidin B2 [DP2]
14	13.34	1139.31	977, 771, 609, 285	1.646	0.645		2.63 ± 0.11	4.33 ± 0.76	1.69 ± 0.18	km-3-O-sinapoylsophorotrioside-7-O-glucoside
15	13.85	977.257	815, 609, 284	1	0.863		13.35 ± 0.66	13.35 ± 0.55	11.53 ± 1.72	km-3-0-sinapoylsophoroside-7-O-glucoside
16	13.87	609.147	447, 301	0.569	0.57		1.24 ± 0.03	0.71 ± 0.16	0.71 ± 0.04	rutin (Quercetin 3-O-rutinoside)
17	14.49	609.159	489, 447, 285	0.172	2.377		2.69 ± 0.27	0.46 ± 0	6.39 ± 0.2	km-3-O-glucoside-7-O-glucoside
18	14.57	289.072	245, 205, 203, 179, 109	0.057	0.797		646.36 ± 22.89	37.07 ± 0.25	529.82 ± 28.97	epicatechin
19	14.58	579.149		0.446	0.508		343.59 ± 93.68	153.25 ± 21.39	174.68 ± 39.53	gambiriin A2
20	16.29	865.197	577, 451, 407, 289	0.019	0.616		32.86 ± 3.28	0.61 ± 0.14	20.24 ± 2.82	[DP3]
21	17.02	625.141	463, 300	0.601	1.429		2.28 ± 0.03	1.37 ± 0.03	3.25 ± 0.07	qn-3-O-sophoroside
22	17.25	609.145	447, 285	2.339	3.047		1.01 ± 0.02	2.36 ± 0.01	3.08 ± 0.5	km-3-O-diglucoside
23	17.28	1153.26	865, 575, 413, 289	0.038	0.464		11.91 ± 1.58	0.45 ± 0.01	5.52 ± 1.12	[DP4]
24	18.3	639.157	477, 315, 311	0.364	2.06		2.1 ± 0.01	0.76 ± 0.02	4.33 ± 0.67	is-3-O-glucoside-7-O-glucoside
25	19.44	1007.26	845, 683, 477, 315, 125	0.361	0.581		1.46 ± 0.1	0.53 ± 0.02	0.85 ± 0.11	is-3-O sinapoyldiglucoside-7-O-glucoside
26	19.53	609.144	447, 429, 285, 284	3.104	4.569		1.83 ± 0.1	5.69 ± 0.4	8.37 ± 2.06	km-3-O-sophoroside
27	20.79	557.059	477, 395, 315, 299	0.223	0.98		22.75 ± 3.11	5.07 ± 0.18	22.29 ± 2	is-O-glucoside-sulfate
28	21.09	865.196	695, 587, 407, 289	0.081	0.757		6.24 ± 0.96	0.51 ± 0.01	4.72 ± 0.7	[DP3]-2
29	21.17	577.134	451, 425, 407, 289, 245, 161, 125	0.045	0.738		19.42 ± 2.76	0.87 ± 0.04	14.33 ± 1.49	[DP2]-2
30	21.18	463.089	301, 300, 271	0.677	1.115		1.11 ± 0.07	0.75 ± 0.01	1.23 ± 0.15	qn-3-O-glucoside
31	23.61	477.104	315, 314, 299, 285	0.533	1.479		1.38 ± 0.05	0.74 ± 0.05	2.04 ± 0.39	is-3-O-glucoside
Glucosinolate pathway
32	2.42	388.037	341, 259, 195, 97, 75	0.70441	0.16708		99.74 ± 85	70.26 ± 12.01	16.67 ± 5.04	2(R)-2-Hydroxy-3-butenyl glucosinolate
33	2.46	450.055	386, 259, 192, 97, 75	1.50714	0.44409		1.73 ± 0.42	2.61 ± 0.58	0.77 ± 0.21	5-methylsulfinylpentyl glucosinolate
34	2.83	390.053	259, 241, 195, 97, 75	nd in WT	ND		ND	0.59 ± 0.36	ND	2-Hydroxy-2-methylpropyl glucosinolate
35	2.99	402.053	332, 259, 195, 97, 75	10.022	0.23		16.12 ± 1.02	161.53 ± 18.08	3.71 ± 0.19	1-S-[(3S)-3-Hydroxy-N-(sulfooxy)-5-hexenimidoyl]-1-thio-beta-D-glucopyranose
36	3.55	372.042	259, 195, 97, 75	6.396	0.094		430.65 ± 53.51	2754.5 ± 435.28	40.44 ± 3.99	3-butenyl glucosinolate
37	6.42	386.058	306, 259, 195, 144, 97, 75	8.964	0.176		31.26 ± 5.68	280.22 ± 123.16	5.51 ± 0.26	4-pentenyl glucosinolate
38	6.65	386.058	306, 259, 195, 144, 97	7.817	0.172		90.7 ± 4.27	709.01 ± 197.01	15.57 ± 1.2	4-pentenyl glucosinolate
39	9.47	447.054	205, 97, 96, 85, 80, 75	0.672	0.701		255.93 ± 66.67	172.1 ± 52.82	179.46 ± 68.11	indolylmethyl glucosinolate
40	12.14	422.057	385, 306, 277, 205, 146, 97, 75	5.137	0.191		6.41 ± 0.18	32.97 ± 2.83	1.22 ± 0.51	2-phenylethyl glucosinolate
41	12.18	434.061	392, 323, 275, 259, 97, 75	3.736	0.197		7.21 ± 0.15	26.95 ± 0.47	1.43 ± 0.68	5-methylthiopentyl glucosinolate
42	13.91	477.064	275, 259, 235, 97, 96, 80, 75	1.542	1.355		16.32 ± 3.53	25.17 ± 18.57	22.11 ± 10.23	4-methoxy-3-indolylmethyl glucosinolate
43	17.96	448.076	296, 259, 128, 97, 75	nd in WT	ND		ND	0.36 ± 0.19	ND	6-methylthiohexyl glucosinolate
RT, retention time; ND, not detected; km, kaempferol; qn, quercetin; is, isorhamnetin; GSL, glucosinolate；DP, degree of polymerization of the epicatechin unit.

### Sheet: Table S6
Table S6. Contents of major soluble secondary metabolites differentially accumulated in petioles of ox1-5 and ox2-16 compared with WT as revealed by UPLC-HESI-MS/MS.
No.	RT (min)	Accurate mass [M-H]- m/z	MS2 [M-H]-m/z	Fold change in petiole			Accumulation in petiole (µg/gDW)			Compound name
				ox1-5 / WT	ox2-16 / WT		WT	ox1-5	ox2-16
Common phenylpropanoid pathway
1	12.35	335.077	179, 161, 135	0.54	0.72		0.61 ± 0	0.33 ± 0.01	0.44 ± 0.04	5-O-caffeoylshikimic acid
2	13.23	163.039	120, 119	2.79	4.34		0.75 ± 0.02	2.08 ± 0.13	3.24 ± 2.46	p-coumaric acid
Lignin pathway and its derivative pathways
3	11.04	341.088		0.69	1.17		0.95 ± 0.03	0.65 ± 0.01	1.11 ± 0.41	caffeic acid hexoside
4	11.9	385.114	338, 223, 205, 190, 164	0.55	0.64		1353.79 ± 24.19	748.84 ± 29.64	867.07 ± 42.94	sinapoyl glucose
5	13.73	223.061	208, 193	1.65	1.55		657.64 ± 37.76	1080.05 ± 25.57	1019.44 ± 166.86	sinapic acid
6	13.73	339.072	223, 164, 133	1.63	1.49		702.41 ± 74.83	1137.97 ± 37.14	1039.21 ± 167.39	sinapoyl malate
7	13.8	193.05	178, 149, 134	1.44	1.03		72.72 ± 1.49	104.63 ± 2.93	74.62 ± 21.6	ferulic acid
8	13.8	309.062	193, 134	1.57	1.03		63.34 ± 4.35	99.45 ± 5.19	65.45 ± 20.1	feruloyl malate
9	14.85	591.17	367, 352, 223, 205, 164	0.33	0.51		65.85 ± 0.1	21.88 ± 1.43	33.35 ± 27.05	1,2-disinapoylglucoside
Flavonoid pathway
10	11.49	609.147	447, 301	1.07	1.49		2.49 ± 0.02	2.66 ± 0	3.72 ± 0.65	rutin
11	11.54	801.21	639, 477, 315	0.11	0.18		393.39 ± 8.75	42.86 ± 0.02	69.69 ± 0.13	is-3-sophoroside-7-glucoside
12	11.56	977.257	815, 609, 284	0.27	0.81		5.59 ± 0.19	1.49 ± 0.05	4.51 ± 0.78	km-3-0-sinapoylsophoroside-7-O-glucoside
13	11.6	639.157	477, 315, 311	0.23	1.69		6.43 ± 0.24	1.49 ± 0	10.89 ± 1.18	is-3-O-glucoside-7-O-glucoside
14	12.39	625.141	463, 300	0.89	1.08		1.84 ± 0	1.64 ± 0.01	1.99 ± 0.14	qn-3-O-sophoroside
15	12.8	609.159	489, 447, 285	1.35	1.25		0.23 ± 0.01	0.31 ± 0	0.29 ± 0.06	km-3-O-glucoside-7-O-glucoside
16	13.33	463.089	301, 300, 271	ND	ND		ND	ND	ND	qn-3-O-glucoside
17	13.78	447.093	357	ND	ND		ND	ND	ND	km-3-O-glucoside
18	13.97	477.104	315, 314, 299, 285	0.75	1.65		0.6 ± 0.01	0.45 ± 0	1 ± 0.43	is-3-O-glucoside
Glucosinolate pathway
19	2.4	388.038	341, 259, 195, 97, 75	93.89	0.77		2.28 ± 0.51	214.09 ± 21	1.76 ± 1.46	2(R)-2-Hydroxy-3-butenyl glucosinolate
20	3.02	403.056		94.52	1.6		0.24 ± 0.01	23.05 ± 6.22	0.39 ± 0.21	3-O-(3,6-Anhydro-α-D-galactopyranosyl)-D-galactose 4-O-sulfate
21	3.02	402.053	332, 259, 195, 97, 75	526.31	7.63		0.67 ± 0	354.28 ± 15.38	5.14 ± 0.38	1-S-[(3S)-3-Hydroxy-N-(sulfooxy)-5-hexenimidoyl]-1-thio-beta-D-glucopyranose
22	3.58	372.042	259, 195, 97, 75	199.95	6.96		3.83 ± 0.1	765.34 ± 8.22	26.63 ± 2.79	3-butenyl glucosinolate
23	5.12	402.053	322, 259, 195, 160, 97, 75	42.03	nd in oxCCR2		0.24 ± 0.01	10.34 ± 1.94	ND	1-S-[(3S)-3-Hydroxy-N-(sulfooxy)-5-hexenimidoyl]-1-thio-beta-D-glucopyranose
24	5.27	374.058	294, 259, 195, 97, 75	156.35	5.88		0.42 ± 0.1	65.1 ± 16.22	2.45 ± 2.91	isobutyl glucosinolate
25	7.3	386.058	306, 259, 195, 144, 97, 75	1071.32	17.98		0.98 ± 0.06	1047.9 ± 79.23	17.61 ± 2.06	4-pentenyl glucosinolate
26	7.64	386.058	306, 259, 195, 144, 97	1429.85	22.11		1.36 ± 0.09	1939.4± 145.7	30.03 ± 2.83	4-pentenyl glucosinolate
27	10.55	771.197	446, 429, 285, 284, 283, 255	0.46	0.69		4.58 ± 0.09	2.12 ± 0	3.15 ± 0.25	km-3-O-sophoroside-7-O-glucoside
28	10.7	447.054	205, 97, 96, 85, 80, 75	3.51	5.86		45.14 ± 15.65	158.67 ± 67.57	264.42 ± 79.1	indolylmethyl glucosinolate
29	10.83	438.053	358, 259, 196, 97, 75	1.69	1.05		11.83 ± 1.9	19.99 ± 9.82	12.44 ± 4.04	2(R)-Hydroxy-2-phenylethyl glucosinolate
30	10.85	450.057	386, 259, 192, 97, 75	5.18	9.6		0.25 ± 0.01	1.28 ± 0.02	2.37 ± 2.28	5-methylsulfinylpentyl glucosinolate
31	11.63	422.057	385, 306, 277, 205, 146, 97, 75	4.53	0.36		72.67 ± 2.59	329.16 ± 6.65	26.06 ± 0.17	2-phenylethyl glucosinolate
32	11.64	434.061	392, 323, 275, 259, 97, 75	21.94	1.03		0.61 ± 0.02	13.37 ± 0.22	0.63 ± 0.13	5-methylthiopentyl glucosinolate
33	11.98	477.064	275, 259, 235, 97, 96, 80, 75	1.757	1.828		173.28 ± 26.27	304.51 ± 136.17	316.9 ± 47.32	4-methoxy-3-indolylmethyl glucosinolate
34	12.94	448.077	296, 259, 128, 97, 75	nd in WT	ND		ND	0.65 ± 0.14	ND	6-methylthiohexyl glucosinolate
RT, retention time; ND, not detected; km, kaempferol; qn, quercetin; is, isorhamnetin; GSL, glucosinolate.

### Sheet: Table S7
Table S7. S/G ratio of stem lignin, stem stiffness, and plant phenotype of different angiosperm species.
Species name	S/G value and Texture	Plant phenotype	Reference
Arabidopsis thaliana	0.41, flexible		Thévenin et al., 2011
Perennial Ryegrass	0.68, flexible		Tu et al., 2010
Paspalum dilatatum	0.26, flexible		Giordano et al., 2014
Medicago truncatula	0.22, flexible		Zhao et al., 2013
Brachypodium distachyon	1.29, stiffness		Trabucco et al., 2013
Camelina sativa	1.7, stiffness		Eynck et al., 2012
Maize	1.48, stiffness		Tamasloukht et al., 2011
Nicotiana attenuate	WT = 1.28, stiffness		Kaur et al., 2012
	ir-CAD = 0.91, flexible
Brassica napus	WT = 1.29, stiffness		present study
	ox1-5=0.68, flexible
References
Eynck C, Seguin-Swartz G, Clarke WE, Parkin IAP. 2012. Monolignol biosynthesis is associated with resistance to Sclerotinia sclerotiorum in Camelina sativa. Molecular Plant Pathology 13, 887-899.
Giordano A, Liu ZQ, Panter SN, Dimech AM, Shang YJ, Wijesinghe H, Fulgueras K, Ran YD, Mouradov A, Rochfort S, Patron NJ, Spangenberg GC. 2014. Reduced lignin content and altered lignin composition in the warm season forage grass Paspalum dilatatum by down-regulation of a Cinnamoyl CoA Reductase gene. Transgenic Research 23, 503-517.
Kaur H, Shaker K, Heinzel N, Ralph J, Galis I, Baldwin IT. 2012. Environmental stresses of field growth allow cinnamyl alcohol dehydrogenase-deficient Nicotiana attenuata plants to compensate for their structural deficiencies. Plant Physiology 159, 1545-1570.
Tamasloukht B, Lam MSJWQ, Martinez Y, Tozo K, Barbier O, Jourda C, Jauneau A, Borderies G, Balzergue S, Renou JP, Huguet S, Martinant JP, Tatout C, Lapierre C, Barriere Y, Goffner D, Pichon M. 2011. Characterization of a cinnamoyl-CoA reductase 1 (CCR1) mutant in maize: effects on lignification, fibre development, and global gene expression. Journal of Experimental Botany 62, 3837-3848.
Thévenin J, Pollet B, Letarnec B, Saulnier L, Gissot L, Maia-Grondard A, Lapierre C, Jouanin L. 2011. The simultaneous repression of CCR and CAD, two enzymes of the lignin biosynthetic pathway, results in sterility and dwarfism in Arabidopsis thaliana. Molecular Plant 4, 70-82.
Trabucco GM, Matos DA, Lee SJ, Saathoff AJ, Priest HD, Mockler TC, Sarath G, Hazen SP. 2013. Functional characterization of cinnamyl alcohol dehydrogenase and caffeic acid O-methyltransferase in Brachypodium distachyon. BMC Biotechnology 13, 61.
Tu Y, Rochfort S, Liu ZQ, Ran YD, Griffith M, Badenhorst P, Louie GV, Bowman ME, Smith KF, Noel JP, Mouradov A, Spangenberg G. 2010. Functional analyses of caffeic acid O-methyltransferase and cinnamoyl-CoA-reductase genes from perennial ryegrass (Lolium perenne). Plant Cell 22, 3357-3373.
Zhao Q, Tobimatsu Y, Zhou R, Pattathil S, Gallego-Giraldo L, Fu C, Jackson LA, Hahn MG, Kim H, Chen F, Ralph J, Dixon RA. 2013. Loss of function of cinnamyl alcohol dehydrogenase 1 leads to unconventional lignin and a temperature-sensitive growth defect in Medicago truncatula. Proceedings of the National Academy of Sciences of the United States of America 110, 13660-13665.

### Sheet: Table S8
Table S8. Primers used in this study.
Primers for 3’RACE and 5’RACE
Reactions	Primer pairs	Primer squences
CCR1 3’RACE primary PCR	FCCR1C1	5’-ACCAAGAATTGGTATTGTTACGGCAAG-3’
	3’P	5’-GCTGTCAACGATACGCTACGTAACG-3’
CCR1 3’RACE nest PCR	FCCR1C2	5’-TATGTGGATGTTCGCGATGTCGC-3’
	3’NP	5’-CGCTACGTAACGGCATGACAGTG-3’
CCR1 5’RACE primary PCR	RCCR1	5’-AACATCCACATAAGCCTGAGTCA-3’
	5’P	5’-CGACTGGAGCACGAGGACACTGA-3’
CCR1 5’RACE nest PCR	RCCR1-1N	5’-CCGGTTAGATACTTGAGGACATGG-3’
	5’NP	5’-GGACACTGACATGGACTGAAGGAGTA-3’
	RCCR1-2N	5’-CCAGTTAGATACTTAAGAGCGTGG-3’
	5’NP	5’-GGACACTGACATGGACTGAAGGAGTA-3’
CCR2 3’RACE primary PCR	FCCR2-31	5’-AAGATGGTGGCGGAACAATC-3’
	3’P	5’-GCTGTCAACGATACGCTACGTAACG-3’
CCR2 3’RACE nest PCR	FCCR2-32	5’-ACCGCTCCAGTCAGCGGTCA-3’
	3’NP	5’-CGCTACGTAACGGCATGACAGTG-3’
CCR2 5’RACE primary PCR	RCCR2-51	5’-GGTCTTGGCTGAGCCGGTGA-3’
	5’P	5’-CGACTGGAGCACGAGGACACTGA-3’
CCR2 5’RACE nest PCR	RCCR2-52	5’-CTAGCGTTGACCGCTGACTGG-3’
	5’NP	5’-GGACACTGACATGGACTGAAGGAGTA-3’
Primers for full-length cDNA and gDNA amplification
Gene-directions	Primer pairs	Primer squences
CCR1 sense primers	FCCR1-1	5’-AGGATCCAACGACGCATTAATCATTTTCTTCAC-3’
	FCCR1-2	5’-AGGATCCATCATTTGTTGCTTCTGCCCCTT-3’
	FBCR1-13	5’-GATATCAACGACGCATTAATCATTTTCTTCAC-3’
	FBCR1-24	5’-GATATCGGTTAGGTGTGTGGAATCATAAAAGG-3’
CCR1 antisense primers	RCCR1-1	5’-AGAGCTCGCGATAGAACAAACATTGTTTACTTTTG-3’
	RCCR1-2	5’-AGAGCTCGGCATGAAGCATTGAAAGCCTTT-3’
	RBCR1-3	5’-TCTAGATAGAACAAACATTGTTTACTTTTTGTG-3’
	RBCR1-1	5’-TCTAGATAGAACAAACATTGTTTACTTTTTGTA-3’
	RBCR1-24	5’-TCTAGAGGGTGATTGGTTTATGCATATAATAAAC-3’
CCR2 sense primers	FBNCR210	5’-CCCGGGACACATTATAACCCATACCATTCTC-3’
	FBRCR221	5’-CCCGGGACACATCATAACTTATAACATTTCTA-3’
	FBOCR2E1	5’-CCCGGGACACATCATAACTTATAACATTTCTC-3’
	FBOCR2G5	5’-CCCGGGACACAGCATAACTTATTACATCATC-3’
CCR2 antisense primers	RBNCR22	5’-TCTAGAAAAGGGATCAGATTCTCGTAGG-3’
	RBNCR28	5’-TCTAGACTAGTAGGTTTTATGTAAGGAAGAACG-3’
	RBOCR22	5’-TCTAGAACGTTACAATGACATCGGAT-3’
	RBOCR2G9	5’-TCTAGATAACGTTTCCATAACATCGG-3’
Primers for amplification of Brassica CCR2 pseudogenes
Genes	Primer pairs	Primer squences
BnCCR2-5pse BrCCR2-3pse	FBCCR2P	5’-GAATTCTCACCTGGTTTGTGTTGTGTC-3’
	RBrCR2pse	5’-TCTAGAGTTTATGTAAGGATAACGTTACAGTG-3’
BnCCR2-6pse BoCCR2-3pse	FBCCR2P	5’-GAATTCTCACCTGGTTTGTGTTGTGTC-3’
	RBoCR2pse	5’-TCTAGAGTTTATGTAAGGATAACGTTTCCATA-3’
Primers for probe amplification for Southern hybridization
Genes	Primer pairs	Primer squences
CCR1	FCCR1C1	5’-ACCAAGAATTGGTATTGTTACGGCAAG-3’
	RCCR1	5’-AACATCCACATAAGCCTGAGTCA-3’
CCR2	FBCCR2I	5’-GGATCCATTTAAATCGGACCACCGCTCCAGTCA-3’
	RBCCR2I	5’-TCTAGACCATGGCTCACCGCGGTGAAGCGCA-3’
Primers for comstruction and detection of over-expression vectors
Genes	Primer pairs	Primer squences
BnCCR1-2	FCCR1-2	5’-AGGATCCATCATTTGTTGCTTCTGCCCCTT-3’
	RCCR1-2	5’-AGAGCTCGGCATGAAGCATTGAAAGCCTTT-3’
BnCCR2-4	FBNCR210	5’-CCCGGGACACATTATAACCCATACCATTCTC-3’
	RBNCR22	5’-TCTAGAAAAGGGATCAGATTCTCGTAGG-3’
CaMV35S	F35S3N	5’-GGAAGTTCATTTCATTTGGAGAG-3’
NOS	RNOS5N	5’-TGCCAAATGTTTGAACGATCGGG-3’
BastaR	FBar	5’-CTACATCGAGACAAGCACG GT-3’
	RBar	5’-CTGAAGTCCAGCTGCCAG AA-3’
Primers for sRT-PCR detection
Genes	Primer pairs	Primer squences
BnCCR1	FBCCR1S	5’-GACTCAGGCTTATGTGGATGTT-3’
	RBCCRC	5’-TGNCCTTTCTCTTGCAAGCTCTT-3’
BnCCR2	FBCCR2S	5’-GGACCACCGCTCCAGTCAG-3’
	RBCCRC	5’-TGNCCTTTCTCTTGCAAGCTCTT-3’
BnCCR1-1	FNCR1S1a	5’-CACAAACCGAAGCATATACTTTA-3’
	RNCR1S1	5’-CACGGGATTCAAAACCACA-3’
BnCCR1-2	FNCR1S4a	5’-CCTGGTGGTTTTGAATCCA-3’
	RNCR1S4	5’-GGCTGGATTCTTGAGATGTT-3’
BnCCR1-3	FNCR1S3a	5’-TATCTCCTCGCCGAAAGC-3’
	RNCR1S3	5’-GATGCCATTTTGGCTTTCTTGT-3’
BnCCR1-4	FNCR1S2a	5’-GATTCTGTGCAAAGCAGATC-3’
	RNCR1S2	5’-CTGGACTCTTCTGACGTC-3’
BnCCR2-1	FNCR2S1	5’-CTCTCTTAGGCCCCTTAAACA-3’
	RNCR2S1	5’-GCCTTCGCCGTCTCCCAA-3’
BnCCR2-2	FNCR2S24	5’-CCGGAGTATCCGCTTCCTA-3’
	RNCR2S2	5’-CGGATAATAGAATTATTGCGTTATC-3’
BnCCR2-3	FNCR2S3	5’-GCCCCTTATTCTTATCCACCAT-3’
	RNCR2S35	5’-CCATCTTCCCATAGCAATACC-3’
BnCCR2-4	FNCR2S24	5’-CCGGAGTATCCGCTTCCTA-3’
	RNCR2S4	5’-CGGATAATAGAATCATTGCTTTATA-3’
BnCCR2-5	FNCR2S7	5’-TGTGGTCTTTACGTCATCTATC-3’
	RNCR2S7	5’-ATGGTTGGTAATGGTATCATATTCA-3’
BnCCR2-6	FNCR2S8	5’-GTGTGATCTTTACGTCATTTATG-3’
	RNCR2S8	5’-ATGGTTGGTAATGGTATCATGTTCT-3’
26S rRNA	F26S	5’-CACAATGATAGGAAGAGCCGAC-3’
	R26S	5’-CAAGGGAACGGGCTTGGCAGAATC-3’
Primers for qRT-PCR detection
Genes	Primer pairs	Primer squences
BnCCR1	FBCCR1SQ	5’-ACTCAGGCTTATGTGGATGTTCG-3’
	RBCCR1SQ	5’-CTGCGAGGAGATAACGTCCAG-3’
BnCCR2	FBCCR2S	5’-GGACCACCGCTCCAGTCAG-3’
	RBCCRCQ	5’-GCAGAGGGTGATTCGTAGACCA-3’
BnCCR2-1	FNCR2S1Q	5’-CTATCTCTCTCTTAGGCCCCTTAAAC-3’
	RNCR2S1Q	5’-GTTCCTCTAACGGTGTAGCCTCTC-3’
BnCCR2-2	FNCR2S24Q	5’-AGGAAACGGCCATACACTCTG-3’
	RNCR2S2Q	5’-CGGATAATAGAATTATTGCGTTATCATA-3’
BnCCR2-3	FNCR2S3Q	5’-GCCCCTTATTCTTATCCACCATAA-3’
	RNCR2S35Q	5’-CAAGCTCTCTGAGGTGGTTGTTC-3’
BnCCR2-4	FNCR2S4Q	5’-TACACTCTGACCATACACGCACA-3’
	RNCR2S4Q	5’-CATCGGATAATAGAATCATTGCTTTA-3’
PAL	FBPALRT	5’-ACTGACAGTTATGGTGTCACCACTGGNTTTGG-3’
	RBPALRT	5’-GTGTTGACACGGACGAGCATGGCGGCTC-3’
C4H	FBC4HRT	5’-GAGTATAACTATGGAGATTTCATCCCTATCCT-3’
	RBC4HRT	5’-TGGATCTCAGGATGGTTCACTAGCTC-3’
4CL	FB4CLRT	5’-GCTCAGMCAAGTCGACGGAGANAAYCC-3’
	RB4CLRT	5’-CCTGHCTCNGTCATTCCATADCCCTGDCC-3’
MYB4	FBMYB4RT	5’-TAGCCTTCTTGGCAACAAATGGTCG-3’
	RBMYB4RT	5’-CTTTGAACGTAAGCATTGAGATTTTCTC-3’
SG4-MYB	FBS4MYBRT	5’-CATAGCCTTCTTGGCAACAAGTGGTC-3’
	RBS4MYBRT	5’-GGAGGGCTGATTCTAAGCTCAAGATTCAA-3’
HCT	FBHCTRT	5’-GTTGATCACTCCCCTGGCATTCA-3’
	RBHCTRT	5’-AGACCGCGAGCCATATCAGACCA-3’
C3H/C3'H	FBC3HRT	5’-CTTATGGHCCHATCATATCGGTNTGG-3’
	RBC3HRT	5’-GCAACHGCWBCTAGRTACTTCCTCA-3’
CCR	FBCCRRT	5’-CACCGCGGNGARGTTGTTGAGATTCT-3’
	RBCCRRT	5’-AGATGVCCYTTCTCTTGCAAGCTCTT-3’
CCR1	FBCCR1RT	5’-TTTGACTCAGGCTTATGTGGATGTT-3’
	RBCCR1RT	5’-GCTTTGCTTGGTGGAAGTGAACTCT-3’
CCR2	FBCCR2RT	5’-CTAACCTGACTCAGGTCTACGTGGAC-3’
	RBCCR2RT	5’-AGATTCGTAGAGAGATTGCTTGATGGG-3’
CAD	FBCADRT	5’-TCTANTTACCCTNTNGTTCCHGGGCAYGA-3’
	RBCADRT	5’-GTGATNCCAGCRCANAGYARCGGNGC-3’
CAD1	FBCAD1RT	5’-AACATGGAGACTCTAAGTACCCTTTG-3’
	RBCAD1RT	5’-GATTCCAAGGGATAGTCCACAGGTATCTT-3’
CCOAOMT	FBAOMTRT	5’-TTGGDGGAATCATTGBGTTBGACAACACTCTNTGG-3’
	RBAOMTRT	5’-CTGCABAKMGTGABNCCATCNCC-3’
COMT	FBCOMTRT	5’-GGTGTGGAGCATGTNGCNGGAGATATGTT-3’
	RBCOMTRT	5’-YAGCAGTTCTTNAGAATCTTNACACANTCTTCGTC-3’
F5H	FBF5HRT	5’-TTTAGCCGTAAACGDGCCGAGTCATGGG-3’
	RBF5HRT	5’-KCWCCAAADAGCTTWGAGAACTCTTG-3’
UGT72E	FBUGT72ERT	5’-CATGTTYKCHAGYCCCGGAATGGGCCA-3’
	RBUGT72ERT	5’-AAACAAGTCDAYGATCAGAGCCGTTGG-3’
CHS/TT4	FBCHSRT	5’-GACTACTACTTCCGCATCACCAACAG-3’
	RBCHSRT	5’-AGCTGGTAGTCAGCACCAGGCATGTC-3’
CHI/TT5	FBCHIRT	5’-TCTTCGCTCTCTCCCCTAAAGGCTCTC-3’
	RBCHIRT	5’-TCTTCATCAGCTGAGATAATCTCTCDGC-3’
F3H/TT6	FBF3HRT	5’-ATATGACTCGTCTCGCTCGAGACTTCTT-3’
	RBF3HRT	5’-TCCGGCTTABCCGGCCACCGTGAGTAGTC-3’
F3’H/TT7	FBF3’HRT	5’-GCCAATTTCGCTAGCCGACCACC-3’
	RBF3’HRT	5’-GCCGTCCGATCATCTCTCGTCC-3’
FLS	FBFLSRT	5’-GTGGTVAAAGCGAGCGARGARTGGGG-3’
	RBFLSRT	5’-CCTGTAHTCHGGAGGRTTCTTNGGCCA-3’
ANS/TT18/LDOX	FBANSRT	5’-TGGGGAGTGATGCATTTGATCAACCA-3’
	RBANSRT	5’-CGAAGACACTTAGCGTACTCACTCGT-3’
ANR/BAN	FBANRRT	5’-CTCACAAAGGAGAAGCCGTTTAACTGG-3’
	RBANRRT	5’-CCAGATAGCTTCTGCATTTCCTTGAGA-3’
TT19/GSTF12	FBTT19RT	5’-CAGAAAAAACCAGAACATCTTCTTCGTCAG-3’
	RBTT19RT	5’-CGACGTCACATTCTTCGCCTAACCT-3’
GSTF11	FBGSTF11RT	5’-CAGAAAAAACCAGAATATCTTCTTCGTCAG-3’
	RBGSTF11RT	5’-CTCCAAGGTCTTGCCCAATAGGTC-3’
TT12	FBTT12RT	5’-TACATGCTCAGCTTCGTCACCGT-3’
	RBTT12RT	5’-AAGACCATGGCTCGTTGGCAGAT-3’
AHA	FBAHART	5’-TGATYGGWGGDATCCCCATYGCNATGCC-3’
	RBAHART	5’-GTYTTRTCACTGCACAGAACATCCATNCCAGCCA-3’
TT10/LAC15	FBTT10RT	5’-GGAGAGTGGTGGAAGAAGGATGTG-3’
	RBTT10RT	5’-GCGGCGTTTACCATCCGAATGCG-3’
UGT73B	FBUGT73BRT	5’-CTCAAATGGCTTGACTCCAAGAAAC-3’
	RBUGT73BRT	5’-CTGCAGCCACTCCTTCAAGAAG-3’
UGT80/TT15	FBUGT80RT	5’-GDCTGCTGGAKTRGAGTTTTATCC-3’
	RBUGT80RT	5’-ACACGTGCCAAAGGGTGKGGAAAYTCA-3’
PFG	FBPFGRT	5’-GAAGRGCRCCGTGTTGYGAGAA-3’
	RBPFGRT	5’-CGTRGAKTTTRCGGCTGAGATG-3’
MYB111	FBMYB111RT	5’-CCCTTCTCGGCAACAGATGGTC-3’
	RBMYB111RT	5’-GGCCGTCACCATTTGCTTGTGTTT-3’
TT2/MYB123	FBTT2RT	5’-CACGGCGAAGGAAAATGGAGCAC-3’
	RBTT2RT	5’-GTCTTTTGCGGAGGTTTGAGTTCCA-3’
TT8	FBTT8RT	5’-GTCTTCTGGCAACTTTGTCCTCAAC-3’
	RBTT8RT	5’-GCATACGCTTTTCCTGGCATCC-3’
TT1	FBTT1RT	5’-CTTACACATCGGCCTTCCTGGT-3’
	RBTT1RT	5’-GGTCCTTTCCTGTATTGTGAACC-3’
TT16	FBTT16RT	5’-GACATGACTTAGCCTCCATTCCTCC-3’
	RBTT16RT	5’-GTCTCTATCCCAGCTTGCTGAAACTC-3’
TTG1	FBTTG1RT	5’-CGACGATGCCTGTTGCGGAGCT-3’
	RBTTG1RT	5’-CACATCTGCATCTCAAACTCTAAGGAGCT-3’
TTG2	FBTTG2RT	5’-CGTCTCTGCATTGGCTAATATGCTTC-3’
	RBTTG2RT	5’-TCACTTCCTTTGACTTGCTTCTGTCC-3’
MYB28	FMYB28RT	5'-TTGCGGCTAAGGTCACTTCTGT-3'
	RMYB28RT	5'-TCTCATGCTCAGCGTTGGAACT-3'
MYB29	FMYB29RT	5'-TGGCAACAAGTGGTCGGTCATAGC-3'
	RMYB29RT	5'-TCTTGGAACTCAGAAGTCTTGGGCG-3'
MYB34	FMYB34RT	5'-GCTGGATTGAAGAGATGTG-3'
	RMYB34RT	5'-GCCCACTTGTTACCCTTA-3'
MYB51	FMYB51RT	5'-GTCACACTGCTACTACTACA-3'
	RMYB51RT	5'-GTCACACTGCTACTACTACA-3'
MYB122	FMYB122RT	5'-GGACTCAAGAAGAAGACCAA-3'
	RMYB122RT	5'-AACTCACCACGCTTAATGT-3'
CYP79F1	FCYP79F1RT	5'-GTGGCTCGTCAAGATACC-3'
	RCYP79F1RT	5'-AATTCACTTTCGACCAGAGA-3'
CYP79B2	FCYP79B2RT	5'-CACCATTAAGGAGCTTGTAA-3'
	RCYP79B2RT	5'-GGATGTCGGATTCTTGGA-3'
CYP83A1	FCYP83A1RT	5'-CCGTCGTCCTGGATATTG-3'
	RCYP83A1RT	5'-ACTAAGGCTCTGAAGTAAGG-3'
AOP2	FAOP2RT	5'-GAGTTACCAGTTGAGGCTAA-3'
	RAOP2RT	5'-TCGCTCATAGTCTTGTTACC-3'
ST5a	FST5aRT	5'-AGTGATGAGGAAGAGGAGAA-3'
	RST5aRT	5'-AGTGATGAGGAAGAGGAGAA-3'
IGMT1	FIGMT1RT	5'-CAGCGTCTTCCTTAATACCT-3'
	RIGMT1RT	5'-TACATCAACCAACACTTCCA-3'
25S rRNA	F25SRT	5’-GATTTCTGCCCAGTGCTCTGAA-3’
	R25SRT	5’-TCTGCCAAGCCCGTTCCCTT-3’
